# Anchoring of perforin-2 via the transmembrane domain is required for endocytic escape in cross-presenting dendritic cells

**DOI:** 10.64898/2025.12.03.692202

**Authors:** Marco Laub, Ritika Chatterjee, Patrycja Kozik

## Abstract

Perforin-2 is a pore-forming protein localised to the endocytic compartments of dendritic cells and macrophages. It is reported to perform two distinct functions during immune responses: attacking intravacuolar pathogens, and forming pores in endocytic compartments to enable cytosolic delivery of antigens during cross-presentation. The molecular mechanisms that regulate perforin-2 remain unknown. Here, we set out to address how cross-presenting dendritic cells control pore formation in phagosomes while maintaining the integrity of their endocytic compartments. We demonstrate that perforin-2 undergoes extensive proteolytic processing involving multiple endocytic proteases. Although the transmembrane anchor has been proposed to protect host membranes by orienting pores towards bacterial targets, we find that endocytic escape is mediated by full-length, membrane-anchored perforin-2 rather than by the proteolytically released ectodomain. Moreover, we show that perforin-2-mediated antigen translocation does not require low pH, explaining how perforin-2 mediated antigen import into the cytosol can occur in cross-presenting dendritic cells which do not acidify their phagosomes. Our findings point at a critical role of the transmembrane anchor in perforin-2 in dendritic cells, and reveal that pore formation occurs with striking spatiotemporal precision to safeguard the integrity of endocytic compartments.
