## Supplementary material for "Anchoring of perforin-2 via the transmembrane domain is required for endocytic escape in cross-presenting dendritic cells": Table S1

### Sheet: Sheet1
Elm Name	Instances	Positions	Detected by proteomics	Elm Description	Cell Compartment	Pattern	Probability
	(Matched Sequence)
CLV_C14_Caspase3-7	TSVDA	207-211	YES	Caspase-3 and Caspase-7 cleavage site.	cytosol,	[DSTE][^P][^DEWHFYC]D[GSAN]	0.003094
	TNVDS	351-355	YES		nucleus
CLV_PCSK_SKI1_1	KNALK	35-39	YES	Subtilisin/kexin isozyme-1 (SKI1) cleavage site ([RK]-X-[hydrophobic]-[LTKF]-|-X).	endoplasmic reticulum lumen,	[RK].[AILMFV][LTKF].	0.006821
	KMATY	188-192			endoplasmic reticulum,
	KGITN	294-298	YES		Golgi apparatus,
	KNLLT	400-404			extracellular
	RVAKA	451-455
	RAMTV	637-641
CLV_NRD_NRD_1	RRA	636-638		N-Arg dibasic convertase (NRD/Nardilysin) cleavage site (X-|-R-K or R-|-R-X).	extracellular,	(.RK)|(RR[^KR])	0.007465
	TRK	676-678			Golgi apparatus,
					cell surface
Pfam	Domain name	Accession	Gene name	Name	Tax Name	Length	Entry Accession	Matches
PF00656	Caspase domain	P29452	Casp1	Caspase-1	Mus musculus	402	PF00656	161..397
PF00656	Caspase domain	O08736	Casp12	Caspase-12	Mus musculus	419	PF00656	175..414
PF00656	Caspase domain	O89094	Casp14	Caspase-14	Mus musculus	257	PF00656	22..255
PF00656	Caspase domain	P29594	Casp2	Caspase-2	Mus musculus	452	PF00656	199..444
PF00656	Caspase domain	P70677	Casp3	Caspase-3	Mus musculus	277	PF00656	44..274
PF00656	Caspase domain	P70343	Casp4	Caspase-4	Mus musculus	373	PF00656	131..368
PF00656	Caspase domain	O08738	Casp6	Caspase-6	Mus musculus	276	PF00656	27..268
PF00656	Caspase domain	P97864	Casp7	Caspase-7	Mus musculus	303	PF00656	68..300
PF00656	Caspase domain	O89110	Casp8	Caspase-8	Mus musculus	480	PF00656	235..477
PF00656	Caspase domain	Q8C3Q9	Casp9	Caspase-9	Mus musculus	454	PF00656	199..450
PF00656	Caspase domain	O35732	Cflar	CASP8 and FADD-like apoptosis regulator	Mus musculus	481	PF00656	264..476
PF00656	Caspase domain	Q2TBA3	Malt1	Mucosa-associated lymphoid tissue lymphoma translocation protein 1 homolog	Mus musculus	832	PF00656	351..564
PF00082	Subtilase family	P23188	Furin	Furin	Mus musculus	793	PF00082	144..427
PF00082	Subtilase family	Q9WTZ2	Mbtps1	Membrane-bound transcription factor site-1 protease	Mus musculus	1052	PF00082	209..464
PF00082	Subtilase family	P63239	Pcsk1	Neuroendocrine convertase 1	Mus musculus	753	PF00082	158..442
PF00082	Subtilase family	P21661	Pcsk2	Neuroendocrine convertase 2	Mus musculus	637	PF00082	157..444
PF00082	Subtilase family	P29121	Pcsk4	Proprotein convertase subtilisin/kexin type 4	Mus musculus	655	PF00082	146..429
PF00082	Subtilase family	Q04592	Pcsk5	Proprotein convertase subtilisin/kexin type 5	Mus musculus	1877	PF00082	164..447
PF00082	Subtilase family	Q61139	Pcsk7	Proprotein convertase subtilisin/kexin type 7	Mus musculus	770	PF00082	177..464
PF00082	Subtilase family	Q80W65	Pcsk9	Proprotein convertase subtilisin/kexin type 9	Mus musculus	694	PF00082	182..423
PF00082	Subtilase family	O89023	Tpp1	Tripeptidyl-peptidase 1	Mus musculus	562	PF00082	316..489
PF00082	Subtilase family	Q64514	Tpp2	Tripeptidyl-peptidase 2	Mus musculus	1262	PF00082	35..500
PF00675	Insulinase (Peptidase family M16)	Q9JHR7	Ide	Insulin-degrading enzyme	Mus musculus	1019	PF00675	74..212
PF00675	Insulinase (Peptidase family M16)	Q8BHG1	Nrdc	Nardilysin	Mus musculus	1161	PF00675	211..347
PF00675	Insulinase (Peptidase family M16)	Q8K411	Pitrm1	Presequence protease, mitochondrial	Mus musculus	1036	PF00675	96..177
PF00675	Insulinase (Peptidase family M16)	Q9DC61	Pmpca	Mitochondrial-processing peptidase subunit alpha	Mus musculus	524	PF00675	76..225
PF00675	Insulinase (Peptidase family M16)	Q9CXT8	Pmpcb	Mitochondrial-processing peptidase subunit beta	Mus musculus	489	PF00675	68..214
PF00675	Insulinase (Peptidase family M16)	Q9CZ13	Uqcrc1	Cytochrome b-c1 complex subunit 1, mitochondrial	Mus musculus	480	PF00675	58..204
PF00675	Insulinase (Peptidase family M16)	Q9DB77	Uqcrc2	Cytochrome b-c1 complex subunit 2, mitochondrial	Mus musculus	453	PF00675	49..194
