## Supplementary material for "Anchoring of perforin-2 via the transmembrane domain is required for endocytic escape in cross-presenting dendritic cells": Table S2

### Sheet: Antibodies
Target	Clone	Species	Fluorophore	Supplier	Catalogue number	Epitope
Biotin	n.a.	Streptavidin	eF450	Thermo	48-4317-82
Biotin	n.a.	Streptavidin	AF488	Thermo	S11223
BiP	C50B12	Rabbit	n.a.	Cell Signaling	3177T
Cathepsin B	D1C7Y	Rabbit	n.a.	Cell Signaling	31718T
CD11b	M1/70	Rat	eF450	Thermo	48-0112-82
CD11c	N418	Hamster	BV605	BioLegend	117333
CD11c	N418	Hamster	FITC	BioLegend	117306
CD172a	P84	Rat	BV421	BD	740071
Cytochrome C	D18C7	Rabbit	n.a.	Cell Signaling	11940T
F4/80	T45-2342	Rat	BUV395	BD	565614
Fixable Viability Dye	n.a.	n.a.	ViaKrome808	Beckman	C36628
Goat IgG	Polyclonal	Donkey	AF488	Thermo	A11055
Lamp1	1D4B	Rat	Biotin	Thermo	13-1071-92
Lamp1	1D4B	Rat	n.a.	BioLegend	121601
MHC-II	M5/114.152	Rat	BV785	BioLegend	107645
Mouse IgG	Polyclonal	Donkey	AF647	Thermo	A31571
Mouse IgG	Polyclonal	Donkey	AF555	Thermo	A31570
Ovalbumin	Polyclonal	Goat	n.a.	OriGene	AP33373SU-N
Ovalbumin	Tosgaa1	Mouse	n.a.	BioLegend	520402
Ovalbumin	Polyclonal	Rabbit	n.a.	Merck	C6534
Perforin-2 MACPF	Polyclonal	Rabbit	n.a.	Cloud-clone	PAB352Mu01
Perforin-2 N-term	Polyclonal	Rabbit	n.a.	Biosynth	Custom, Cambridge Reasearch Biochemicals	DKPLGETGTTGFQIC (21 - 34)
Perforin-2 P2	Polyclonal	Rabbit	n.a.	Biosynth	Custom, Cambridge Reasearch Biochemicals	NSDTAKDVRAPSLKKC (539-554)
Perforin-2 C-term	Polyclonal	Rabbit	n.a.	Biosynth	Custom, Cambridge Reasearch Biochemicals	TVLNGEEDPSPA (702-713)
Puromycin	12D10	Mouse	AF647	Merck	MABE343-AF647
Puromycin	12D10	Mouse	n.a.	Merck	MABE343
Rabbit IgG	Polyclonal	Donkey	AF555	Abcam	Ab150062
Rabbit IgG	Polyclonal	Donkey	AF647	Abcam	Ab150075
Rabbit IgG	Polyclonal	Donkey	AF680	Thermo	A10043
Rabbit IgG	Polyclonal	Donkey	AF488	Abcam	Ab150073
Saporin	Polyclonal	Rabbit	n.a.	Thermo	PA1-18425
Siglec-H	eBio440c	Rat	APC	Thermo	17-0333-82
Vps35	A21109	Mouse	n.a.	SantaCruz	Sc-374372
Xcr1	ZET	Mouse	BV785	BioLegend	148225

### Sheet: Plasmids
Plasmid	Description	Markers	Origin
Lenti-sgRNA-hygro	Lentiviral vector for sgRNA expression	Ampicillin, Hygromycin	Addgene #104991
Lenti-sgRNA-hygo-Ncstn	Lentiviral vector expressing sgRNA against Ncstn	Ampicillin, Hygromycin	This work
Lenti-sgRNA-hygo-Psen2	Lentiviral vector expressing sgRNA against Psen2	Ampicillin, Hygromycin	This work
Lenti-sgRNA-hygro-Aph1c	Lentiviral vector expressing sgRNA against Aph1c	Ampicillin, Hygromycin	This work
psPAX2	Lentiviral packaging vector	Ampicillin	Addgene #12260
pMD2.g	VSV-G envelop expressing vector	Ampicillin	Addgene #12250
pHR-mScarlet	Lentiviral vector expressing mScarlet	Ampicillin
			Derived from Addgene #60906
pHR-MPEG1-IRES-mScarlet	Lentiviral vector expressing wild-type murine Mpeg1	Ampicillin, IRES-mScarlet
			Derived from Addgene #60906

### Sheet: Reagents
Item	Supplier	Catalogue number
20X TBS buffer	Thermo	28358
Amicon Ultra-15	Amicon	UFC9003
centrifugal filters
Bafilomycin A1	Cayman	11038
BCA protein assay kit	Thermo	23227
BD Cytofix/Cytoperm kit	BD Biosciences	554714
BlpI	NEB	R0585S
Bolt Reducing agent	Thermo	NP0009
Brefeldin A	Santa Cruz	Sc-200861c
BSA	Merck	A7979
BsmBI	NEB	R0739
BstXI	NEB	R0113L
Bsu36I	NEB	R0524S
CO2-independent medium	Thermo	18045088
Dialyzed FBS	Thermo	A3382001
DMEM	Gibco	31966021
DNAse I	Merck	11284932001
DNeasy blood and tissue kit	Qiagen	69504
DTT	Merck	D9779
EasyTag™ EXPRESS35S Protein Labeling Mix, [35S]-, 2mCi	Perkin Elmer	NEG772002MC
ECL prime reagent	Cytiva	RPN2236
ECL reagent	Cytiva	RPN2209
EDTA	Thermo	15575020
EDTA-free protease inhibitor cocktail	Roche	11873580001
Endo H	NEB	P0702L
EZ-Link Sulfo-NHS-LC-Biotinylation Kit	Thermo	21435
FBS	HyClone	SH30084.03
Flat3 Ligand	Miltenyi	130-097-372
Gel extraction kit	Qiagen	28706X4
Glutamax	Gibco	12440053
Glutaraldehyde	Merck	G5882
Glycine	Merck	G5417
GM-CSF	Miltenyi	130-095-746
HEPES	Gibco	15630106
Hygromycin B	Thermo	10687010
IMDM	Gibco	31980030
Imidazole	Merck	56748
Liberase-TL	Merck	5401020001
Lysotracker Red DND-99	Thermo	L7528
MluI-HF	NEB	R0198S
Mouse pan-dendritic cell isolation kit	Miltenyi	130-1000-875
NaCl	Fisher Scientific	S/3120/63
Non-essential amino acids	Gibco	11140050
NuPage LDS sample buffer	Thermo	NP0007
Ovalbumin	Worthington	LS0030540
PBS	Thermo	14190144
PCR purification kit	Qiagen	28104
Penicillin/streptomycin	Gibco	11548876
pHrodo iFL Red STP ester, amine reactive dye	Thermo	P36011
Plasmid maxi kit	Qiagen	12162
Plasmid mini kit	Qiagen	12123
PMSF	Merck	P7626
PNGase F	NEB	P0704L
Polybead Amino Microspheres 3.00 μm	Polysciences	17145-5
Puromycin	Thermo	A1113803
Q5 DNA polymerase	NEB	M0491S
Quick CIP	NEB	M0525S
Red Blood Cell Lysis Buffer Hybri-Max	Merck	R7757-100ML
RIPA buffer	Thermo	R0278
RPMI-1640	Gibco	6180036
RPMI-1640 lacking methionine and cystine	Merck	R7513
Saporin	Merck	S9896
SbfI-HF	NEB	R3642L
SDPD	Thermo	21857
SnaBI	NEB	R0130S
Sodium pyruvate	Gibco	11360070
Sucrose	Fisher Scientific	1046150
T4 DNA ligase	NEB	M0202
T4 Polynucleotide Kinase	NEB	M0201S
Top10	Thermo	C404003
chemically competent
E. coli
TransIT-LT1	Mirus	MIR2304
Traut’s reagent	Thermo	26101
Triton X-100	Fisher Bioreagents	BP151-500
Trypsin	Merck	T6567
Tween-20	G-Bioscience	786-517
Zeba Spin 7K MWCO desalting columns	Thermo	10415545
β-mercaptoethanol	Gibco	31350010
μ-slide 8-well chamber	Ibidi	80826
InstantBlue Coomassie stain	Abcam	Ab119211

### Sheet: Protease inhibitors
Inhibitor	Target	Supplier	Catalogue Number
DAPT	γ-secretase	Cambridge Bioscience	SM15-10
E64D	Cysteine proteases	Merck	E3132
GI254023	ADAM10 and ADAM17	Bio-Techne	3995
GM6001	Matrix metalloproteinases	Bio-Techne	2983
GW280264x	ADAM10 and ADAM17	Bio-Techne	7030
Leupeptin A	Serine/Cysteine proteases	Merck	L2884
LY-411,575	γ-secretase	Miltenyi	130-103-924
LY-685,458	γ-secretase	Bio-Techne	2627
Pepstatin A	Aspartic proteases	Merck	P5318
TAPI-2	ADAM17 and matrix metalloproteinases	Bio-Techne	6013
Verubecestat	β-secretase	Cambridge Bioscience	21115
Z-FA-FMK	Cysteine proteases	Santa Cruz	Sc-201303
Z-VAD-FMK	Cysteine proteases	Stratech Scientific	A1902-APE

### Sheet: sgRNA for KO generation
Target	Forward oligo (5’-3’)	Reverse oligo (5’-3’)
Aph1c	CACCGGCGCAACCGAAGAACAC	AAACGTGTTCTTCGGTTGCGCC
Ncstn	CACCGCCAGCTGAGTGACAAAGG	AAACCCTTTGTCACTCAGCTGGC
Psen2	CACCGATGGCACCCAAGATGACCC	AAACGGGTCATCTTGGGTGCCATC
Non-targeting (NT)	CACCACCGGTCGAAGTCTGGGATT	AAACAATCCCAGACTTCGACCGGT

### Sheet: Primers
Sequences of primers for knockout validation
Target	Forward primer (5’-3’)	Reverse primer (5’-3’)
Aph1c	gccagaaaccgcccctaa	acggaaagactaaggctcca
Ncstn	tgtgggactagaacctgacg	aagcgaaacagagagaccca
Psen2	aacctagactgggacgtgtg	ggtaaacgctctgcttcctg

### Sheet: GeneBlock-CTT Mutants
Mutant ID	GeneBlock Sequence
V609R/T610R	CCCTATGACAAATGCACAGTCATGCCCTGCAGGCTACATCCCACTGAACCTGTTTGAAAGCCTCAAGGTATGTGTGTCCCTGGATTATGAGTTGGGGTTCAAGTTTTCAGTCCCCTTTGGTGGGTTCTTCAGTTGTATAATGGGGAACCCCTTGGTTAATTCTGATACAGCTAAAGACGTCAGAGCACCATCTCTGAAAAAGTGTCCCGGGGGCTTCAGCCAACACCTAGCTGTTATCAGTGATGGATGCCAAGTGTCCTACTGTGTCAAGGCTGGAATCTTCACAGGAGGGTCCCTGCTCCCTGTCAGGCTCCCACCTTATACCAAACCACCTCTTATGAGCCAGGTTGCCACCAACACTGTCATAcgccgtAATAGTGAGACTGCCAGATCCTGGAT…
V609D/T610E	CCCTATGACAAATGCACAGTCATGCCCTGCAGGCTACATCCCACTGAACCTGTTTGAAAGCCTCAAGGTATGTGTGTCCCTGGATTATGAGTTGGGGTTCAAGTTTTCAGTCCCCTTTGGTGGGTTCTTCAGTTGTATAATGGGGAACCCCTTGGTTAATTCTGATACAGCTAAAGACGTCAGAGCACCATCTCTGAAAAAGTGTCCCGGGGGCTTCAGCCAACACCTAGCTGTTATCAGTGATGGATGCCAAGTGTCCTACTGTGTCAAGGCTGGAATCTTCACAGGAGGGTCCCTGCTCCCTGTCAGGCTCCCACCTTATACCAAACCACCTCTTATGAGCCAGGTTGCCACCAACACTGTCATAgatgaaAATAGTGAGACTGCCAGATCCTGGAT…
V607-K620del	CCCTATGACAAATGCACAGTCATGCCCTGCAGGCTACATCCCACTGAACCTGTTTGAAAGCCTCAAGGTATGTGTGTCCCTGGATTATGAGTTGGGGTTCAAGTTTTCAGTCCCCTTTGGTGGGTTCTTCAGTTGTATAATGGGGAACCCCTTGGTTAATTCTGATACAGCTAAAGACGTCAGAGCACCATCTCTGAAAAAGTGTCCCGGGGGCTTCAGCCAACACCTAGCTGTTATCAGTGATGGATGCCAAGTGTCCTACTGTGTCAAGGCTGGAATCTTCACAGGAGGGTCCCTGCTCCCTGTCAGGCTCCCACCTTATACCAAACCACCTCTTATGAGCCAGGTTGCCACCAACACTGACCCTCAGACCAACCAGTGGAAGCTGGGAGAACCTCT…
